# CREPE (CREate Primers and Evaluate): a computational tool for large-scale primer design and specificity analysis

**DOI:** 10.1101/2025.03.28.646040

**Authors:** Jonathan W. Pitsch, Sara A. Wirth, Nicole T. Costantino, Josh Mejia, Rose M. Doss, Ava V. A. Warren, Xiaoxu Yang, Martin W. Breuss

## Abstract

Polymerase chain reaction (PCR) is ubiquitous in biological research labs, as it is a fast, flexible, and cost-effective technique to amplify a DNA region of interest. However, manual primer design can be an error-prone and time-consuming process depending on the number and composition of target sites. While Primer3 has emerged as an accessible tool to solve some of these issues, additional computational pipelines are required for appropriate scaling. Moreover, this does not replace the manual confirmation of primer specificity (i.e., the assessment of off-targets). To overcome the challenges of large-scale primer design, we fused the functionality of Primer3 and In-Silico PCR (ISPCR); this integrated pipeline, CREPE (<u>CRE</u>ate <u>P</u>rimers and <u>E</u>valuate), performs primer design and specificity analysis through a custom evaluation script for any given number of target sites at scale. Its final output summarizes the lead forward and reverse primer pair for each target site, a measure of the likelihood of binding to off-targets, and additional information to aid decision-making. We provide this through a customized workflow for targeted amplicon sequencing (TAS) on a 150bp paired-end Illumina platform. Experimental testing showed successful amplification for more than 90% of primers deemed acceptable by CREPE.
