## Supplementary File 5 for "CREPE (CREate Primers and Evaluate): a computational tool for large-scale primer design and specificity analysis"

### Sheet: Additional Sets
sample	Viable	Failed_to_make_primer	Concerning_Off-targets	Non-Concerning_Off-targets	TAS-opt_noncon_P=1	TAS-opt_noncon_P>1	Right_noncon_P=1	Right_noncon_P>1	Left_noncon_P=1	Left_noncon_P>1
1000	993	7	126	867	618	66	56	7	103	17
2000	995	5	123	872	615	67	62	11	101	16
3000	995	5	123	872	624	65	79	8	86	10
4000	986	14	120	866	613	64	71	15	88	15
5000	992	8	119	873	632	67	70	5	89	10
6000	997	3	132	865	593	74	67	10	109	12
7000	990	10	117	873	616	58	85	12	90	12
8000	991	9	117	874	616	65	72	11	100	10
9000	992	8	129	863	604	76	65	8	97	13
10000	988	12	109	879	638	72	63	18	72	16
11000	990	10	112	878	637	65	64	11	92	9
12000	993	7	113	880	625	76	63	13	95	8
13000	991	9	133	858	614	63	82	10	76	13
14000	989	11	121	868	610	81	73	9	86	9
15000	986	14	113	873	617	72	81	14	76	13
16000	994	6	124	870	610	61	81	6	104	8
17000	994	6	119	875	599	73	71	17	99	16
18000	990	10	123	867	614	66	71	7	96	13
19000	991	9	110	881	627	75	69	8	85	17
20000	993	7	129	864	626	56	63	9	100	10
21000	988	12	118	870	620	70	56	8	106	10
22000	993	7	128	865	594	68	75	7	106	15
23000	995	5	128	867	630	56	64	10	97	10
24000	992	8	121	871	618	75	70	13	83	12
25000	996	4	125	871	626	69	58	13	91	14
26000	993	7	120	873	602	64	82	19	93	13
27000	997	3	117	880	616	69	77	8	98	12
28000	996	4	128	868	632	72	57	10	91	6
29000	988	12	109	879	625	62	75	13	91	13
30000	992	8	144	848	589	58	74	12	105	10
31000	988	12	116	872	618	75	76	9	84	10
32000	992	8	122	870	631	53	63	13	103	7
33000	994	6	115	879	596	84	68	19	96	16
34000	986	14	113	873	612	78	62	8	98	15
35000	995	5	127	868	633	62	73	13	81	6
36000	994	6	123	871	612	58	83	12	92	14
37000	993	7	104	889	609	68	84	12	101	15
38000	992	8	136	856	605	76	62	9	93	11
39000	987	13	102	885	598	83	72	12	110	10
40000	994	6	124	870	628	58	65	11	98	10
41000	992	8	117	875	602	63	74	7	109	20
42000	994	6	128	866	613	63	68	12	106	4
43000	994	6	139	855	616	74	47	14	93	11
44000	989	11	124	865	611	66	73	10	90	15
45000	992	8	119	873	613	70	71	9	96	14
46000	990	10	131	859	583	80	73	9	102	12
47000	994	6	124	870	608	78	76	11	77	20
48000	992	8	121	871	627	79	59	9	89	8
49000	994	6	113	881	624	70	66	9	94	18
50000	992	8	128	864	627	69	61	10	80	17
51000	990	10	125	865	591	74	69	11	109	11
52000	991	9	130	861	614	65	58	11	100	13
53000	992	8	141	851	596	64	72	8	98	13
54000	992	8	112	880	612	70	74	12	98	14
55000	989	11	140	849	593	64	68	5	105	14
56000	994	6	140	854	606	65	73	7	96	7
57000	994	6	125	869	583	64	89	8	106	19
58000	992	8	143	849	615	66	61	5	95	7
59000	994	6	120	874	623	74	62	10	90	15
60000	995	5	121	874	616	70	72	8	94	14
61000	998	2	107	891	641	82	56	9	89	14
62000	991	9	120	871	596	84	72	9	95	15
63000	989	11	120	869	628	75	59	8	83	16
64000	991	9	133	858	597	77	69	9	93	13
65000	995	5	124	871	608	65	74	12	103	9
66000	988	12	129	859	603	70	74	4	98	10
67000	994	6	132	862	609	79	69	7	86	12
68000	995	5	108	887	638	65	61	10	98	15
69000	995	5	141	854	598	70	66	15	98	7
70000	991	9	118	873	632	64	65	6	94	12
71000	991	9	134	857	600	69	68	13	95	12
72000	995	5	133	862	615	69	69	10	88	11
73000	994	6	111	883	620	67	65	11	100	20
74000	990	10	119	871	627	78	54	9	94	9
75000	989	11	119	870	614	61	74	4	102	15
76000	995	5	108	887	640	63	72	9	90	13
77000	991	9	124	867	585	70	75	11	112	14
78000	992	8	109	883	622	69	68	5	101	18
79000	992	8	128	864	613	58	76	12	88	17
80000	998	2	135	863	606	58	68	14	104	13
81000	986	14	125	861	592	75	67	10	108	9
82000	990	10	134	856	593	79	75	5	85	19
83000	990	10	132	858	600	72	66	9	95	16
84000	987	13	113	874	612	71	70	9	100	12
85000	991	9	123	868	590	75	77	10	105	11
86000	992	8	129	863	628	61	62	8	92	12
87000	992	8	124	868	614	72	68	18	79	17
88000	991	9	122	869	595	70	70	16	104	14
89000	992	8	122	870	590	84	66	10	107	13
90000	995	5	109	886	623	62	80	10	97	14
91000	995	5	128	867	578	73	80	12	112	12
92000	996	4	131	865	575	82	77	12	109	10
93000	990	10	118	872	626	70	67	8	91	10
94000	995	5	115	880	623	72	80	7	89	9
95000	990	10	123	867	594	77	69	8	104	15
96000	989	11	110	879	611	69	75	11	107	6
97000	992	8	119	873	613	64	80	11	90	15
98000	990	10	119	871	608	66	64	13	107	13
99000	991	9	121	870	621	57	68	10	102	12
99000	991	9	127	864	604	77	66	6	95	16

### Sheet: Legend
Columns below are a breakdown of the primer type found in the 100 additional 1,000 primer sets
sample	interval of set
Viable	number of viable primer pairs found for that set
Failed_to_make_primer	number of target sites that CREPE failed to design a viable primer pair for in that set
Concerning_Off-targets	number of concerning (high-quality) off-targets found in that set
Non-Concerning_Off-targets	number of non-concerning (low-quality) off-targets found in that set.
TAS-opt_noncon_P=1	number of TAS-opt primers with zero predicted off-targets
TAS-opt_noncon_P>1	number of TAS-opt primers with at least one predicted off-target
Right_noncon_P=1	number of Relaxed-right primers with zero predicted off-targets
Right_noncon_P>1	number of Relaxed-right primers with at least one predicted off-target
Left_noncon_P=1	number of Relaxed-left primers with zero predicted off-targets
Left_noncon_P>1	number of Relaxed-left primers with at least one predicted off-target
