## Supplementary File 7 for "CREPE (CREate Primers and Evaluate): a computational tool for large-scale primer design and specificity analysis"

### Sheet: 20250325_Supplementary_Data5_Hi
CHROM	START	END	variant_ID	variant_ID2	read_depth	amplicon_size
chr1	26227031	26227277	clinvar2_18_58481869_ideal	p0	0	246
chr1	35310604	35311413	clinvar2_2_151608560_right	p1	0	809
chr1	74572816	74573019	clinvar2_1_74572924_ideal	p2	88776	203
chr1	112690616	112691039	clinvar2_18_58481869_ideal	p0	0	423
chr1	116471332	116471900	clinvar2_22_20731280_left	p3	1360	568
chr1	165970169	165970911	clinvar2_2_178721211_right	p4	83	742
chr1	182376303	182376650	clinvar2_18_58481869_ideal	p0	0	347
chr1	190972497	190973060	clinvar2_2_178721211_right	p4	6	563
chr1	205222486	205222849	clinvar2_2_151608560_right	p1	0	363
chr1	225309930	225310557	clinvar2_X_150657816_left	p5	114	627
chr1	227654693	227655714	clinvar2_19_19934554_ideal	p6	571	1021
chr1	246987041	246987642	clinvar2_19_19934554_ideal	p6	161	601
chr1	247037862	247037959	clinvar2_19_19934554_ideal	p6	0	97
chr1	247100517	247100866	clinvar2_19_19934554_ideal	p6	0	349
chr1	247156754	247157103	clinvar2_19_19934554_ideal	p6	0	349
chr1	247190136	247190317	clinvar2_19_19934554_ideal	p6	66	181
chr10	28339522	28339619	clinvar2_19_19934554_ideal	p6	0	97
chr10	34901011	34901533	clinvar2_18_58481869_ideal	p0	0	522
chr10	42336027	42337881	clinvar2_19_19934554_ideal	p6	805	1854
chr10	43482563	43482828	clinvar2_19_19934554_ideal	p6	0	265
chr10	43556789	43557390	clinvar2_19_19934554_ideal	p6	0	601
chr10	59784882	59785363	clinvar2_2_178721211_right	p4	0	481
chr10	92740741	92741533	clinvar2_18_58481869_ideal	p0	0	792
chr11	3359192	3359709	clinvar2_19_19934554_ideal	p6	267	517
chr11	7000107	7000372	clinvar2_19_19934554_ideal	p6	16	265
chr11	9598201	9598465	clinvar2_18_58481869_ideal	p0	0	264
chr11	36309621	36309999	clinvar2_20_63693463_ideal	p7	37	378
chr11	58082650	58082903	clinvar2_X_150657816_left	p5	0	253
chr11	63125007	63125266	clinvar2_X_150657816_left	p5	0	259
chr11	63469765	63470343	clinvar2_19_19934554_ideal	p6	0	578
chr11	65361049	65361630	clinvar2_2_151608560_right	p1	0	581
chr11	101791301	101791825	clinvar2_2_178721211_right	p4	0	524
chr11	110859949	110860162	clinvar2_X_150657816_left	p5	2185	213
chr11	124336338	124336624	clinvar2_2_178721211_right	p4	2	286
chr12	8490689	8491320	clinvar2_22_20731280_left	p3	0	631
chr12	28672944	28673036	clinvar2_2_178721211_right	p4	0	92
chr12	53555841	53556414	clinvar2_2_151608560_right	p1	0	573
chr12	57967732	57968082	clinvar2_19_19934554_ideal	p6	37	350
chr12	66584373	66585148	clinvar2_2_178721211_right	p4	4	775
chr12	124012641	124012738	clinvar2_19_19934554_ideal	p6	0	97
chr12	133106332	133106513	clinvar2_19_19934554_ideal	p6	0	181
chr12	133120541	133120722	clinvar2_19_19934554_ideal	p6	0	181
chr13	18188288	18188490	clinvar2_2_178721211_right	p4	0	202
chr13	18468006	18469606	clinvar2_19_19934554_ideal	p6	47	1600
chr13	43839683	43840425	clinvar2_2_178721211_right	p4	22	742
chr13	57486147	57486845	clinvar2_2_178721211_right	p4	0	698
chr13	70335273	70335495	clinvar2_2_178721211_right	p4	0	222
chr13	76267690	76267892	clinvar2_2_178721211_right	p4	2	202
chr13	108509763	108510519	clinvar2_2_178721211_right	p4	735	756
chr14	18394875	18396414	clinvar2_19_19934554_ideal	p6	214	1539
chr14	19964278	19965047	clinvar2_2_178721211_right	p4	0	769
chr14	22813816	22814475	clinvar2_2_151608560_right	p1	0	659
chr14	42009836	42010553	clinvar2_2_178721211_right	p4	2	717
chr14	50471969	50472245	clinvar2_19_19934554_ideal	p6	0	276
chr14	95096640	95096821	clinvar2_14_95096737_ideal	p8	762974	181
chr15	20900987	20901337	clinvar2_19_19934554_ideal	p6	6	350
chr15	21066951	21067353	clinvar2_2_178721211_right	p4	3	402
chr15	34023758	34024410	clinvar2_18_58481869_ideal	p0	0	652
chr15	41729918	41730430	clinvar2_2_151608560_right	p1	0	512
chr15	42403687	42403847	clinvar2_15_42403780_ideal	p9	2466258	160
chr15	62015899	62016318	clinvar2_2_178721211_right	p4	0	419
chr16	18917603	18918254	clinvar2_2_151608560_right	p1	0	651
chr16	31601747	31602432	clinvar2_19_19934554_ideal	p6	10	685
chr16	31755115	31755632	clinvar2_19_19934554_ideal	p6	20	517
chr16	31915877	31916226	clinvar2_19_19934554_ideal	p6	0	349
chr16	59078358	59078530	clinvar2_2_178721211_right	p4	0	172
chr16	66911473	66912113	clinvar2_20_63693463_ideal	p7	23	640
chr16	68563785	68564527	clinvar2_19_19934554_ideal	p6	0	742
chr16	68812183	68812329	clinvar2_16_68812265_ideal	p10	806372	146
chr16	71475310	71475659	clinvar2_19_19934554_ideal	p6	0	349
chr17	5092751	5092848	clinvar2_19_19934554_ideal	p6	0	97
chr17	5182051	5182148	clinvar2_19_19934554_ideal	p6	0	97
chr17	5182219	5183387	clinvar2_19_19934554_ideal	p6	0	1168
chr17	5270069	5270722	clinvar2_2_151608560_right	p1	0	653
chr17	9113278	9113923	clinvar2_18_58481869_ideal	p0	0	645
chr17	15716854	15717035	clinvar2_19_19934554_ideal	p6	0	181
chr17	16552032	16552549	clinvar2_19_19934554_ideal	p6	0	517
chr17	16623052	16623989	clinvar2_19_19934554_ideal	p6	12	937
chr17	17645434	17646010	clinvar2_2_151608560_right	p1	0	576
chr17	18662191	18662372	clinvar2_19_19934554_ideal	p6	0	181
chr17	53953975	53954583	clinvar2_19_19934554_ideal	p6	2	608
chr17	76487507	76488260	clinvar2_18_58481869_ideal	p0	0	753
chr18	14104994	14105427	clinvar2_19_19934554_ideal	p6	0	433
chr18	15270540	15272396	clinvar2_19_19934554_ideal	p6	22	1856
chr18	35306769	35307118	clinvar2_19_19934554_ideal	p6	0	349
chr18	63337141	63337919	clinvar2_2_151608560_right	p1	0	778
chr19	818281	818652	clinvar2_22_20731280_left	p3	0	371
chr19	2834275	2834708	clinvar2_19_19934554_ideal	p6	0	433
chr19	4022622	4023239	clinvar2_18_58481869_ideal	p0	0	617
chr19	10987774	10987879	clinvar2_19_10987801_ideal	p11	187420	105
chr19	11617324	11617841	clinvar2_19_19934554_ideal	p6	0	517
chr19	11651949	11652130	clinvar2_19_19934554_ideal	p6	0	181
chr19	11685324	11685589	clinvar2_19_19934554_ideal	p6	0	265
chr19	11721871	11722469	clinvar2_19_19934554_ideal	p6	0	598
chr19	11781653	11781750	clinvar2_19_19934554_ideal	p6	0	97
chr19	11806834	11807183	clinvar2_19_19934554_ideal	p6	0	349
chr19	11868115	11868648	clinvar2_19_19934554_ideal	p6	0	533
chr19	11905041	11905138	clinvar2_19_19934554_ideal	p6	0	97
chr19	11911929	11912526	clinvar2_19_19934554_ideal	p6	0	597
chr19	12043882	12044483	clinvar2_19_19934554_ideal	p6	0	601
chr19	12187034	12187719	clinvar2_19_19934554_ideal	p6	0	685
chr19	12247441	12248210	clinvar2_19_19934554_ideal	p6	0	769
chr19	12273330	12273427	clinvar2_19_19934554_ideal	p6	0	97
chr19	12390636	12391150	clinvar2_19_19934554_ideal	p6	0	514
chr19	12430326	12431512	clinvar2_19_19934554_ideal	p6	0	1186
chr19	12463992	12465433	clinvar2_19_19934554_ideal	p6	0	1441
chr19	12527099	12527448	clinvar2_19_19934554_ideal	p6	0	349
chr19	12580571	12581424	clinvar2_19_19934554_ideal	p6	8	853
chr19	12628245	12628762	clinvar2_19_19934554_ideal	p6	0	517
chr19	15695407	15696040	clinvar2_X_150657816_left	p5	1317	633
chr19	19711690	19712543	clinvar2_19_19934554_ideal	p6	0	853
chr19	19794531	19795215	clinvar2_19_19934554_ideal	p6	2454	684
chr19	19835240	19836093	clinvar2_19_19934554_ideal	p6	2945	853
chr19	19891915	19892767	clinvar2_19_19934554_ideal	p6	5386	852
chr19	19933542	19934647	clinvar2_19_19934554_ideal	p6	3221	1105
chr19	20005897	20006746	clinvar2_19_19934554_ideal	p6	403	849
chr19	20118225	20119413	clinvar2_19_19934554_ideal	p6	1863	1188
chr19	20197324	20198465	clinvar2_19_19934554_ideal	p6	1354	1141
chr19	20303264	20303855	clinvar2_19_19934554_ideal	p6	885	591
chr19	20396921	20398682	clinvar2_19_19934554_ideal	p6	898	1761
chr19	20544345	20545447	clinvar2_19_19934554_ideal	p6	2911	1102
chr19	20624017	20625289	clinvar2_19_19934554_ideal	p6	4216	1272
chr19	20691705	20691970	clinvar2_19_19934554_ideal	p6	24	265
chr19	20695584	20696017	clinvar2_19_19934554_ideal	p6	754	433
chr19	20806271	20807374	clinvar2_19_19934554_ideal	p6	1796	1103
chr19	20949272	20950374	clinvar2_19_19934554_ideal	p6	1609	1102
chr19	21057075	21058010	clinvar2_19_19934554_ideal	p6	3686	935
chr19	21117335	21118579	clinvar2_19_19934554_ideal	p6	3805	1244
chr19	21183067	21184460	clinvar2_19_19934554_ideal	p6	5291	1393
chr19	21221554	21222549	clinvar2_19_19934554_ideal	p6	381	995
chr19	21293203	21294393	clinvar2_19_19934554_ideal	p6	4939	1190
chr19	21383478	21384833	clinvar2_19_19934554_ideal	p6	6118	1355
chr19	21384988	21385680	clinvar2_19_19934554_ideal	p6	961	692
chr19	21385751	21386499	clinvar2_19_19934554_ideal	p6	17	748
chr19	21423438	21426016	clinvar2_19_19934554_ideal	p6	2625	2578
chr19	21536808	21537745	clinvar2_19_19934554_ideal	p6	302	937
chr19	21655679	21656028	clinvar2_19_19934554_ideal	p6	217	349
chr19	21726693	21727544	clinvar2_19_19934554_ideal	p6	1123	851
chr19	21807669	21809362	clinvar2_19_19934554_ideal	p6	934	1693
chr19	21970017	21974362	clinvar2_19_19934554_ideal	p6	4531	4345
chr19	22088421	22089864	clinvar2_19_19934554_ideal	p6	4677	1443
chr19	22130119	22130301	clinvar2_19_19934554_ideal	p6	2	182
chr19	22179364	22181141	clinvar2_19_19934554_ideal	p6	3191	1777
chr19	22314361	22317391	clinvar2_19_19934554_ideal	p6	6894	3030
chr19	22318343	22318691	clinvar2_19_19934554_ideal	p6	15	348
chr19	22391599	22392620	clinvar2_19_19934554_ideal	p6	4415	1021
chr19	22471486	22472509	clinvar2_19_19934554_ideal	p6	154	1023
chr19	22664160	22665181	clinvar2_19_19934554_ideal	p6	4404	1021
chr19	22685546	22686651	clinvar2_19_19934554_ideal	p6	6624	1105
chr19	22754407	22754755	clinvar2_19_19934554_ideal	p6	26	348
chr19	22755535	22757306	clinvar2_19_19934554_ideal	p6	1571	1771
chr19	22757460	22758985	clinvar2_19_19934554_ideal	p6	4923	1525
chr19	22857562	22858163	clinvar2_19_19934554_ideal	p6	341	601
chr19	22975226	22976668	clinvar2_19_19934554_ideal	p6	1911	1442
chr19	23145880	23147048	clinvar2_19_19934554_ideal	p6	941	1168
chr19	23222393	23223162	clinvar2_19_19934554_ideal	p6	3989	769
chr19	23358865	23362280	clinvar2_19_19934554_ideal	p6	5135	3415
chr19	23492316	23493337	clinvar2_19_19934554_ideal	p6	3130	1021
chr19	23596648	23597250	clinvar2_19_19934554_ideal	p6	70	602
chr19	23597679	23598084	clinvar2_19_19934554_ideal	p6	0	405
chr19	23653077	23654096	clinvar2_19_19934554_ideal	p6	1347	1019
chr19	23743782	23744551	clinvar2_19_19934554_ideal	p6	2478	769
chr19	23832373	23833550	clinvar2_19_19934554_ideal	p6	1163	1177
chr19	23932955	23934220	clinvar2_19_19934554_ideal	p6	5166	1265
chr19	24126614	24128209	clinvar2_19_19934554_ideal	p6	6087	1595
chr19	24281178	24281476	clinvar2_X_150657816_left	p5	0	298
chr19	34542704	34542896	clinvar2_19_19934554_ideal	p6	0	192
chr19	34741664	34741929	clinvar2_19_19934554_ideal	p6	0	265
chr19	36547042	36547391	clinvar2_19_19934554_ideal	p6	0	349
chr19	36877756	36877853	clinvar2_19_19934554_ideal	p6	0	97
chr19	36950139	36950824	clinvar2_19_19934554_ideal	p6	0	685
chr19	37389275	37389708	clinvar2_19_19934554_ideal	p6	0	433
chr19	37484428	37485113	clinvar2_19_19934554_ideal	p6	0	685
chr19	37564924	37565354	clinvar2_19_19934554_ideal	p6	0	430
chr19	37699206	37699555	clinvar2_19_19934554_ideal	p6	0	349
chr19	43913854	43914959	clinvar2_19_19934554_ideal	p6	24	1105
chr19	44010695	44011212	clinvar2_19_19934554_ideal	p6	45	517
chr19	44235470	44236323	clinvar2_19_19934554_ideal	p6	0	853
chr19	44274000	44274601	clinvar2_19_19934554_ideal	p6	29	601
chr19	44287472	44288073	clinvar2_19_19934554_ideal	p6	63	601
chr19	47236599	47237143	clinvar2_22_20731280_left	p3	1	544
chr19	50059213	50059730	clinvar2_19_19934554_ideal	p6	0	517
chr19	51945067	51945332	clinvar2_19_19934554_ideal	p6	0	265
chr19	51993206	51993807	clinvar2_19_19934554_ideal	p6	0	601
chr19	52034058	52034827	clinvar2_19_19934554_ideal	p6	0	769
chr19	52065421	52066694	clinvar2_19_19934554_ideal	p6	1763	1273
chr19	52115687	52116372	clinvar2_19_19934554_ideal	p6	8	685
chr19	52155435	52156792	clinvar2_19_19934554_ideal	p6	4	1357
chr19	52290504	52291105	clinvar2_19_19934554_ideal	p6	0	601
chr19	52366310	52366659	clinvar2_19_19934554_ideal	p6	1	349
chr19	52384620	52385305	clinvar2_19_19934554_ideal	p6	7	685
chr19	52511814	52512676	clinvar2_19_19934554_ideal	p6	22	862
chr19	52553929	52555454	clinvar2_19_19934554_ideal	p6	250	1525
chr19	52583105	52583534	clinvar2_19_19934554_ideal	p6	21	429
chr19	52596905	52597170	clinvar2_19_19934554_ideal	p6	0	265
chr19	52613364	52613797	clinvar2_19_19934554_ideal	p6	1	433
chr19	52652811	52652992	clinvar2_19_19934554_ideal	p6	11	181
chr19	52704939	52705372	clinvar2_19_19934554_ideal	p6	0	433
chr19	52765844	52766277	clinvar2_19_19934554_ideal	p6	0	433
chr19	52766432	52767117	clinvar2_19_19934554_ideal	p6	106	685
chr19	52799102	52799199	clinvar2_19_19934554_ideal	p6	0	97
chr19	52799354	52800627	clinvar2_19_19934554_ideal	p6	139	1273
chr19	52840205	52841412	clinvar2_19_19934554_ideal	p6	1309	1207
chr19	52880889	52881322	clinvar2_19_19934554_ideal	p6	12	433
chr19	52906338	52906519	clinvar2_19_19934554_ideal	p6	20	181
chr19	52949662	52950767	clinvar2_19_19934554_ideal	p6	958	1105
chr19	52969190	52970127	clinvar2_19_19934554_ideal	p6	8	937
chr19	53068337	53069022	clinvar2_19_19934554_ideal	p6	0	685
chr19	53140294	53141052	clinvar2_19_19934554_ideal	p6	2	758
chr19	53164698	53165047	clinvar2_19_19934554_ideal	p6	0	349
chr19	53211644	53212750	clinvar2_19_19934554_ideal	p6	4	1106
chr19	53212989	53213333	clinvar2_19_19934554_ideal	p6	0	344
chr19	53237184	53237617	clinvar2_19_19934554_ideal	p6	0	433
chr19	53352060	53353585	clinvar2_19_19934554_ideal	p6	26	1525
chr19	53381460	53383396	clinvar2_19_19934554_ideal	p6	55	1936
chr19	53408520	53409034	clinvar2_19_19934554_ideal	p6	10	514
chr19	53409187	53410253	clinvar2_19_19934554_ideal	p6	2	1066
chr19	53455385	53456070	clinvar2_19_19934554_ideal	p6	19	685
chr19	53456645	53456821	clinvar2_19_19934554_ideal	p6	12	176
chr19	53491617	53492456	clinvar2_19_19934554_ideal	p6	5	839
chr19	56384234	56384835	clinvar2_19_19934554_ideal	p6	0	601
chr19	56423446	56424215	clinvar2_19_19934554_ideal	p6	23	769
chr19	56525005	56525777	clinvar2_19_19934554_ideal	p6	9	772
chr19	56577688	56577953	clinvar2_19_19934554_ideal	p6	10	265
chr19	57782703	57783299	clinvar2_2_151608560_right	p1	0	596
chr19	57978810	57978907	clinvar2_19_19934554_ideal	p6	0	97
chr19	57979230	57979411	clinvar2_19_19934554_ideal	p6	0	181
chr19	58262980	58263077	clinvar2_19_19934554_ideal	p6	0	97
chr2	2338283	2338451	clinvar2_2_178721211_right	p4	3	168
chr2	26882811	26883517	clinvar2_22_20731280_left	p3	0	706
chr2	26991444	26991983	clinvar2_20_63693463_ideal	p7	0	539
chr2	51735115	51735247	clinvar2_2_178721211_right	p4	0	132
chr2	61048553	61048687	clinvar2_2_61048595_ideal	p12	684180	134
chr2	69711571	69712196	clinvar2_20_63693463_ideal	p7	0	625
chr2	95149371	95149636	clinvar2_19_19934554_ideal	p6	5	265
chr2	127812155	127812590	clinvar2_22_20731280_left	p3	0	435
chr2	132102569	132104427	clinvar2_19_19934554_ideal	p6	47	1858
chr2	132317895	132318160	clinvar2_19_19934554_ideal	p6	0	265
chr2	151587374	151587795	clinvar2_2_151608560_right	p1	0	421
chr2	151597927	151598348	clinvar2_2_151608560_right	p1	0	421
chr2	153630614	153630858	clinvar2_2_178721211_right	p4	1	244
chr2	167543995	167544413	clinvar2_22_20731280_left	p3	4	418
chr2	174640403	174640720	clinvar2_X_150657816_left	p5	0	317
chr2	209267424	209268056	clinvar2_X_150657816_left	p5	0	632
chr2	218060390	218060575	clinvar2_2_218135743_ideal	p13	607042	185
chr2	229369559	229369918	clinvar2_20_63693463_ideal	p7	0	359
chr20	63693384	63693769	clinvar2_20_63693463_ideal	p7	103072	385
chr21	13096110	13097715	clinvar2_19_19934554_ideal	p6	59	1605
chr21	32436318	32436920	clinvar2_18_58481869_ideal	p0	0	602
chr21	36129163	36129728	clinvar2_18_58481869_ideal	p0	0	565
chr22	15325690	15327229	clinvar2_19_19934554_ideal	p6	273	1539
chr22	16195825	16197432	clinvar2_19_19934554_ideal	p6	451	1607
chr22	17030178	17030490	clinvar2_X_150657816_left	p5	0	312
chr22	17120317	17120431	clinvar2_20_63693463_ideal	p7	0	114
chr22	35021924	35022525	clinvar2_22_20731280_left	p3	18	601
chr22	50411047	50411513	clinvar2_18_58481869_ideal	p0	0	466
chr3	2423985	2424174	clinvar2_X_150657816_left	p5	0	189
chr3	15074667	15074760	clinvar2_3_15074668_ideal	p14	320048	93
chr3	31990005	31990774	clinvar2_19_19934554_ideal	p6	172	769
chr3	44570327	44570928	clinvar2_19_19934554_ideal	p6	0	601
chr3	44594411	44595012	clinvar2_19_19934554_ideal	p6	0	601
chr3	44721854	44722119	clinvar2_19_19934554_ideal	p6	0	265
chr3	44734639	44734820	clinvar2_19_19934554_ideal	p6	0	181
chr3	45539882	45540565	clinvar2_20_63693463_ideal	p7	39	683
chr3	48614786	48615445	clinvar2_2_151608560_right	p1	1	659
chr3	48867271	48868052	clinvar2_2_151608560_right	p1	0	781
chr3	101358073	101358585	clinvar2_19_19934554_ideal	p6	29	512
chr3	130253878	130254169	clinvar2_2_178721211_right	p4	2	291
chr3	134553826	134554129	clinvar2_2_178721211_right	p4	0	303
chr3	147729191	147729418	clinvar2_X_150657816_left	p5	5	227
chr3	177222872	177223612	clinvar2_2_151608560_right	p1	0	740
chr3	194613518	194614113	clinvar2_2_151608560_right	p1	0	595
chr4	86088	87361	clinvar2_19_19934554_ideal	p6	548	1273
chr4	161434	162119	clinvar2_19_19934554_ideal	p6	96	685
chr4	254166	254512	clinvar2_19_19934554_ideal	p6	3	346
chr4	270518	272287	clinvar2_19_19934554_ideal	p6	1545	1769
chr4	373018	373619	clinvar2_19_19934554_ideal	p6	106	601
chr4	441706	444071	clinvar2_19_19934554_ideal	p6	385	2365
chr4	3962763	3962929	clinvar2_18_58481869_ideal	p0	0	166
chr4	22907191	22907624	clinvar2_X_150657816_left	p5	3	433
chr4	74239391	74239815	clinvar2_X_150657816_left	p5	2381	424
chr4	93471726	93472314	clinvar2_2_151608560_right	p1	0	588
chr4	104008795	104009271	clinvar2_2_178721211_right	p4	1	476
chr4	110417510	110418188	clinvar2_19_19934554_ideal	p6	0	678
chr4	154076945	154077089	clinvar2_20_63693463_ideal	p7	0	144
chr4	187689541	187690283	clinvar2_2_178721211_right,clinvar2_X_150657816_left	p15	8	742
chr5	52246377	52246762	clinvar2_2_178721211_right	p4	2	385
chr5	62668988	62669346	clinvar2_2_178721211_right	p4	2	358
chr5	106543152	106543666	clinvar2_19_19934554_ideal	p6	59	514
chr5	117544075	117544867	clinvar2_2_178721211_right	p4	13	792
chr5	138782839	138783226	clinvar2_5_138783176_left	p16	14	387
chr5	155174443	155175173	clinvar2_2_178721211_right	p4	3	730
chr5	178712146	178713083	clinvar2_19_19934554_ideal	p6	0	937
chr5	178883246	178884015	clinvar2_19_19934554_ideal	p6	4	769
chr5	178931771	178932288	clinvar2_19_19934554_ideal	p6	0	517
chr5	178965372	178965553	clinvar2_19_19934554_ideal	p6	1	181
chr5	179033216	179033481	clinvar2_19_19934554_ideal	p6	10	265
chr5	179079148	179079833	clinvar2_19_19934554_ideal	p6	391	685
chr5	179673736	179674088	clinvar2_22_20731280_left	p3	0	352
chr5	180258461	180258726	clinvar2_19_19934554_ideal	p6	0	265
chr5	180849478	180849659	clinvar2_19_19934554_ideal	p6	0	181
chr6	14982903	14983323	clinvar2_18_58481869_ideal	p0	0	420
chr6	27451467	27451900	clinvar2_19_19934554_ideal	p6	0	433
chr6	27452391	27452824	clinvar2_19_19934554_ideal	p6	0	433
chr6	28166758	28167275	clinvar2_19_19934554_ideal	p6	0	517
chr6	28188582	28188679	clinvar2_19_19934554_ideal	p6	0	97
chr6	33474842	33475060	clinvar2_18_58481869_ideal	p0	0	218
chr6	44754399	44754526	clinvar2_2_178721211_right	p4	3	127
chr6	47216171	47216710	clinvar2_2_178721211_right	p4	0	539
chr6	67686022	67686506	clinvar2_2_178721211_right	p4	0	484
chr6	90129184	90129555	clinvar2_2_178721211_right	p4	2	371
chr6	99352443	99352744	clinvar2_20_63693463_ideal	p7	0	301
chr6	102727039	102727503	clinvar2_2_178721211_right	p4	3	464
chr6	154081013	154081162	clinvar2_20_63693463_ideal	p7	69	149
chr6	158998780	158998917	clinvar2_20_63693463_ideal	p7	0	137
chr7	12503199	12503655	clinvar2_2_178721211_right	p4	8	456
chr7	45843099	45843815	clinvar2_2_151608560_right	p1	0	716
chr7	56466938	56467699	clinvar2_19_19934554_ideal	p6	8	761
chr7	56639094	56639863	clinvar2_19_19934554_ideal	p6	87	769
chr7	56685425	56685602	clinvar2_19_19934554_ideal	p6	0	177
chr7	56686351	56686700	clinvar2_19_19934554_ideal	p6	42	349
chr7	57118999	57120707	clinvar2_19_19934554_ideal	p6	606	1708
chr7	57164225	57164406	clinvar2_19_19934554_ideal	p6	0	181
chr7	57165248	57165429	clinvar2_19_19934554_ideal	p6	36	181
chr7	57274529	57274962	clinvar2_19_19934554_ideal	p6	1	433
chr7	57469168	57469934	clinvar2_19_19934554_ideal	p6	1738	766
chr7	63086933	63087919	clinvar2_19_19934554_ideal	p6	12	986
chr7	63291527	63292295	clinvar2_19_19934554_ideal	p6	628	768
chr7	63455825	63457448	clinvar2_19_19934554_ideal	p6	492	1623
chr7	63876648	63876997	clinvar2_19_19934554_ideal	p6	56	349
chr7	64015388	64015905	clinvar2_19_19934554_ideal	p6	3522	517
chr7	64016589	64016768	clinvar2_19_19934554_ideal	p6	0	179
chr7	64077717	64078985	clinvar2_19_19934554_ideal	p6	161	1268
chr7	64219674	64220275	clinvar2_19_19934554_ideal	p6	2133	601
chr7	64266337	64266854	clinvar2_19_19934554_ideal	p6	946	517
chr7	64348534	64348883	clinvar2_19_19934554_ideal	p6	232	349
chr7	64469616	64469964	clinvar2_19_19934554_ideal	p6	6	348
chr7	64521370	64522139	clinvar2_19_19934554_ideal	p6	102	769
chr7	64706684	64709043	clinvar2_19_19934554_ideal	p6	2353	2359
chr7	64832063	64833245	clinvar2_19_19934554_ideal	p6	104	1182
chr7	64928098	64929119	clinvar2_19_19934554_ideal	p6	1218	1021
chr7	64976978	64979007	clinvar2_19_19934554_ideal	p6	298	2029
chr7	65356626	65356886	clinvar2_19_19934554_ideal	p6	12	260
chr7	65398785	65399806	clinvar2_19_19934554_ideal	p6	2332	1021
chr7	77652578	77653058	clinvar2_18_58481869_ideal	p0	0	480
chr7	102295476	102295906	clinvar2_20_63693463_ideal	p7	0	430
chr7	110454148	110454783	clinvar2_2_151608560_right	p1	0	635
chr7	149573344	149573920	clinvar2_X_150657816_left	p5	3	576
chr7	154382983	154383650	clinvar2_18_58481869_ideal	p0	0	667
chr8	245836	246185	clinvar2_19_19934554_ideal	p6	0	349
chr8	46785239	46785588	clinvar2_19_19934554_ideal	p6	973	349
chr8	46871098	46871614	clinvar2_19_19934554_ideal	p6	228	516
chr8	55622735	55622832	clinvar2_19_19934554_ideal	p6	2	97
chr8	88691690	88691953	clinvar2_2_178721211_right	p4	1	263
chr8	91521849	91522138	clinvar2_2_178721211_right	p4	1	289
chr8	95577079	95577496	clinvar2_2_178721211_right,clinvar2_X_150657816_left	p15	0	417
chr8	144722531	144722712	clinvar2_19_19934554_ideal	p6	0	181
chr8	144773694	144774127	clinvar2_19_19934554_ideal	p6	0	433
chr8	144976529	144976962	clinvar2_19_19934554_ideal	p6	0	433
chr9	35147412	35148597	clinvar2_19_19934554_ideal	p6	4341	1185
chr9	39358183	39358357	clinvar2_9_42186205_ideal	p17	52306	174
chr9	40710281	40712121	clinvar2_19_19934554_ideal	p6	64	1840
chr9	64833660	64835501	clinvar2_19_19934554_ideal	p6	71	1841
chr9	66989905	66990079	clinvar2_9_42186205_ideal	p17	132038	174
chr9	79444930	79445429	clinvar2_2_178721211_right	p4	0	499
chr9	95478891	95479093	clinvar2_9_95478986_ideal	p18	951666	202
chr9	104818750	104818895	clinvar2_9_104818843_ideal	p19	1057816	145
chr9	111542404	111542669	clinvar2_19_19934554_ideal	p6	130	265
chr9	120406616	120406798	clinvar2_9_120406710_ideal	p20	240320	182
chr9	122715911	122716617	clinvar2_2_178721211_right	p4	0	706
chr9	124959161	124959643	clinvar2_2_178721211_right,clinvar2_X_150657816_left	p15	5	482
chr9	133661239	133661600	clinvar2_22_20731280_left	p3	2	361
chrX	10966055	10966680	clinvar2_2_178721211_right,clinvar2_X_150657816_left	p15	9	625
chrX	42010282	42010567	clinvar2_2_178721211_right	p4	0	285
chrX	47976295	47976812	clinvar2_19_19934554_ideal	p6	0	517
chrX	64410238	64410810	clinvar2_2_178721211_right	p4	0	572
chrX	67107648	67108266	clinvar2_2_178721211_right	p4	1	618
chrX	67374159	67375090	clinvar2_19_19934554_ideal	p6	301	931
chrX	70399913	70400068	clinvar2_2_178721211_right	p4	1	155
chrX	80907547	80908237	clinvar2_2_178721211_right	p4	12	690
chrX	83097531	83098049	clinvar2_X_150657816_left	p5	0	518
chrX	83292316	83292604	clinvar2_X_150657816_left	p5	3	288
chrX	83442968	83443747	clinvar2_X_150657816_left	p5	7	779
chrX	83679797	83680135	clinvar2_2_178721211_right,clinvar2_X_150657816_left	p15	7	338
chrX	87827376	87828016	clinvar2_2_178721211_right	p4	52	640
chrX	104724368	104724994	clinvar2_X_150657816_left	p5	7	626
chrX	108806469	108806742	clinvar2_2_178721211_right	p4	0	273
chrX	117964158	117964633	clinvar2_2_178721211_right	p4	386	475
chrX	142830013	142830354	clinvar2_2_178721211_right	p4	0	341
chrX	146620579	146620753	clinvar2_16_89279638_ideal	p21	551526	174
chrY	7853844	7854444	clinvar2_19_19934554_ideal	p6	2	600
chrY	8351614	8351960	clinvar2_19_19934554_ideal	p6	23	346
chrY	8419279	8419482	clinvar2_19_19934554_ideal	p6	17	203
chrY	12013561	12014276	clinvar2_2_178721211_right	p4	544	715
chrY	14368243	14368532	clinvar2_2_178721211_right,clinvar2_X_150657816_left	p15	0	289
chrY	22867095	22867304	clinvar2_19_19934554_ideal	p6	0	209
chrY	23050356	23050791	clinvar2_19_19934554_ideal	p6	1	435
chrY	24500844	24501053	clinvar2_19_19934554_ideal	p6	0	209
chrY	24684096	24684531	clinvar2_19_19934554_ideal	p6	0	435
chrY	24985568	24986003	clinvar2_19_19934554_ideal	p6	1	435

### Sheet: Legend
Columns describe off-target amplicons in the High-Off dataset
CHROM	chromsome of off-target amplicon
START	start position of the off-target amplicon
END	end position of the off-target amplicon
variant_ID	ID of the High-Off primer pair associated with this off-target amplicon
variant_ID2	p# ID of the High-Off primer pair associated with this off-target amplicon (Used in Supplementary Fig. 1)
read_depth	read depth measured for this off-target amplicon
amplicon_size	size of the off-target amplicon
