## Supplementary Table 1 for "CREPE (CREate Primers and Evaluate): a computational tool for large-scale primer design and specificity analysis"

### Sheet: 20250327_Supplementary_Table1
Type	0.025	Test Set	0.975
Viable	986	988	997
Failed_to_make_primer	3	12	14
Concerning_Off-targets	108	128	141
Non-Concerning_Off-targets	850	860	887
TAS-opt_noncon_P=1	583	593	638
TAS-opt_noncon_P>1	57	67	84
Right_noncon_P=1	56	77	84
Right_noncon_P>1	5	9	18
Left_noncon_P=1	77	102	110
Left_noncon_P>1	6	12	20
