## Supplementary Table 2 for "CREPE (CREate Primers and Evaluate): a computational tool for large-scale primer design and specificity analysis"

### Sheet: 20250325_Supplemental_Data3_sum
Test Type	p-value
Kruskal-Wallis (Z-Off - LQ-Off - HQ-Off)	0.1534
Mann-Whitney U (Z-Off - LQ-Off)	0.6897
Mann-Whitney U (Z-Off - HQ-Off)	0.05647
Mann-Whitney U (HQ-Off - LQ-Off)	0.621
